# METRIN-KG: A knowledge graph integrating plant metabolites, traits, and biotic interactions

**DOI:** 10.1101/2025.08.20.671289

**Authors:** Disha Tandon, Tarcisio Mendes De Farias, Pierre-Marie Allard, Emmanuel Defossez

## Abstract

**Background:** In recent years, biodiversity data management has emerged as a critical pillar in global conservation efforts. Today, the ability to efficiently collect, structure, and analyze biodiversity data is central to breakthroughs in conservation, drug development, disease monitoring, ecological forecasting, and agri-tech innovation. However, due to the vastness and heterogeneity of biodiversity data, it is often confined to databases for specific research areas in isolated formats and disconnected from other relevant resources. Crucial components of such data in kingdom Plantae comprise of metabolomes - the vast array of compounds produced by plants; traits - measurable characteristics of plants that influence their growth, survival, and reproduction, and that affect ecosystem processes; and biotic interactions - relationships of plants with other living organisms, affecting the ecosystem functions.

**Results:** In this work, we present METRIN-KG (MEtabolomes, TRaits, and INteractions-Knowledge Graph) a powerful data resource simplifying the integration of diverse and heterogeneous data resources such as plant metabolomes, traits, and biotic interactions.

**Conclusions:** The proposed knowledge graph provides an interface to interactively search for data relating plant metabolomes, traits, and interactions. This, in turn, will facilitate development of research questions in life-sciences. In this context, we provide representative case studies on how to frame queries that can be used to search for relevant data in the knowledge graph.
