## Supplementary Table 1 for "METRIN-KG: A knowledge graph integrating plant metabolites, traits, and biotic interactions"

### Sheet: Sheet1
Supplementary Table 1: List of taxonomy databases used in GloBI
Abbreviation	Database	Website
EOL	Encyclopedia Of Life	https://www.eol.org/pages/
GBIF	Global Biodiversity Information Facility	https://www.gbif.org/species/
NCBI	National Center for Biotechnology Information	http://purl.uniprot.org/taxonomy/
OTOL/OTT	Open Tree Of Life	https://tree.opentreeoflife.org/taxonomy/browse
ITIS	Integrated Taxonomic Information System	https://itis.gov/servlet/SingleRpt/SingleRpt
IRMNG	Interim Register of Marine and Nonmarine Genera	https://www.irmng.org/aphia.php
COL	Catalogue Of Life	https://www.catalogueoflife.org
NBN	UK Species Inventory - National Biodiversity Network	https://species.nbnatlas.org/species/
WoRMS	World Register of Marine Species	https://www.marinespecies.org/aphia.php
BOLD	Barcode Of Life	https://v3.boldsystems.org/index.php/TaxBrowser_Home
Plazi	Plazi	https://plazi.org/
APNI	Australian Plant Name Index (APNI)	https://biodiversity.org.au/nsl/services/search/names
MSW3	Mammal Species of the World	https://departments.bucknell.edu/biology/resources/msw3/
INAT_TAXON	iNaturalist	https://www.inaturalist.org/taxa
EPPO	European and Mediterranean Plant Protection Organization	https://gd.eppo.int/taxonomy
