## Supplementary Table 2 for "METRIN-KG: A knowledge graph integrating plant metabolites, traits, and biotic interactions"

### Sheet: Sheet1
Supplementary Table 2. List of ontologies used in METRIN-KG
Abbreviation	Name	PURL
AO	Agronomy Ontology [206]	https://purl.obolibrary.org/obo/agro.owl
APO	Ascomycete Phenotype Ontology [207]	https://purl.obolibrary.org/obo/apo.owl
BSPO	Biological Spatial Ontology [208]	https://purl.obolibrary.org/obo/bspo.owl
BTO	BRENDA Tissue Ontology [209]	https://purl.obolibrary.org/obo/bto.owl
CEPH	Cephalopod Ontology [210]	https://purl.obolibrary.org/obo/ceph.owl
ChEBI	Chemical Entities of Biological Interest [211]	https://purl.obolibrary.org/obo/chebi.owl
CL	Cell Ontology [212]	https://purl.obolibrary.org/obo/cl.owl
CLAO	Collembola Anatomy Ontology [213]	https://purl.obolibrary.org/obo/clao.owl
DDANAT	Dictyostelium Discoideum Anatomy [214]	https://purl.obolibrary.org/obo/ddanat.owl
ECOCORE	Ecology Core Ontology [215]	https://purl.obolibrary.org/obo/ecocore.owl
EFO	Experimental Factor Ontology [216]	https://www.ebi.ac.uk/efo/efo.owl
ENVO	Environment Ontology [107]	https://purl.obolibrary.org/obo/envo.owl
FAO	Fungal Anatomy Ontology [217]	https://purl.obolibrary.org/obo/fao.owl
FLOPO	Flora Phenotype Ontology [218]	https://purl.obolibrary.org/obo/flopo.owl
FMA	Foundational Model of Anatomy [219]	https://purl.obolibrary.org/obo/fma.owl
FOODON	Food Ontology [220]	https://purl.obolibrary.org/obo/foodon.owl
GallOnt	Ontology for Plant Gall Phenotypes [221]	https://purl.obolibrary.org/obo/gallont.owl
GO	Gene Ontology [108]	https://purl.obolibrary.org/obo/go.owl
HAO	Hymenoptera Anatomy Ontology [222]	https://purl.obolibrary.org/obo/hao.owl
IDO	Infectious Disease Ontology [223]	https://purl.obolibrary.org/obo/ido.owl
IDOMAL	Infectious Disease Ontology for Malaria [224]	https://purl.obolibrary.org/obo/idomal.owl
NCIT	National Cancer Institute Thesaurus [225]	https://purl.obolibrary.org/obo/ncit.owl
OBI	Ontology for Biomedical Investigations [226]	https://purl.obolibrary.org/obo/obi.owl
OMIT	Ontology for MIcroRNA Target Prediction [227]	https://purl.obolibrary.org/obo/omit.owl
PATO	Phenotype and Trait Ontology [109]	https://purl.obolibrary.org/obo/pato.owl
PHIPO	Pathogen-Host Interaction Phenotype Ontology [228]	https://purl.obolibrary.org/obo/phipo.owl
PO	Plant Ontology [106]	https://purl.obolibrary.org/obo/po.owl
PORO	Porifera Ontology [229]	https://purl.obolibrary.org/obo/poro.owl
TGMA	Mosquito gross anatomy ontology [230]	https://purl.obolibrary.org/obo/tgma.owl
UBERON	Uber-Anatomy Ontology [105]	https://purl.obolibrary.org/obo/uberon.owl

### Sheet: Sheet2
AO	ao
APO	apo
BSPO	bspo
BTO	bto
CEPH	ceph
ChEBI	chebi
CL	cl
CLAO	clao
DDANAT	ddanat
ECOCORE	ecocore
EFO	efo
ENVO	envo
FAO	fao
FLOPO	flopo
FMA	fma
FOODON	foodon
GallOnt	gallont
GO	go
HAO	hao
IDO	ido
IDOMAL	idomal
NCIT	ncit
OBI	obi
OMIT	omit
PATO	pato
PHIPO	phipo
PO	po
PORO	poro
TGMA	tgma
UBERON	uberon
