## Supplementary Table 3 for "METRIN-KG: A knowledge graph integrating plant metabolites, traits, and biotic interactions"

### Sheet: Sheet1
Supplementary Table 3: Column descriptions of data retrieved from TRY database. Column names and descriptions were retained from the files provided by TRY database managers
Column name	Description	Column retained in KG (Y/N)
LastName	Surname of data contributor	N
FirstName	First name of data contributor	N
DatasetID	Unique identifier of contributed dataset	Y
Dataset	Name of contributed dataset	Y
SpeciesName	Original name of species	N
AccSpeciesID	Unique identifier of consolidated species name	Y
AccSpeciesName	Consolidated species name	Y
ObservationID	Unique identifier for each observation	Y
ObsDataID	Unique identifier for each record	Y
TraitID	Unique identifier for traits (only if the record is a trait)	Y
TraitName	Name of trait (only if the record is a trait)	Y
DataID	Unique identifier for each sub-trait or context information	Y
DataName	Name of sub-trait or context information	Y
OriginalName	Original Name of sub-trait or context information	N
OrigValueStr	Original value as text string	Y
OrigUnitStr	Original unit as text string	Y (kept as is if present, also used to map to standardized Qudt units)
ValueKindName	Value kind (single measurement, mean, median, etc.)	N
OrigUncertaintyStr	Original uncertainty as text string	N
UncertaintyName	Kind of uncertainty (standard deviation, standard error,...)	N
Replicates	Count of replicates	N
StdValue	Standardized value: available for standardized traits	N
StdUnit	Standard unit: available for standardized traits	N
RelUncertaintyPercent	Relative uncertainty in %	N
OrigObsDataID	Unique identifier for duplicate entries	N
ErrorRisk	Indication for outliers: distance to mean in standard deviations	N
Reference	Reference to be cited if trait record is used in analysis	Y
Comment	Explanation for the OriginalName in the contributed dataset	N
StdValueStr	Standardized entries for textual metadata	N
UnitName	Possibly same as OrigUnitStr or StdUnit. Kept in case the OrigUnitStr not available	Y
