## Supplementary Table 4 for "METRIN-KG: A knowledge graph integrating plant metabolites, traits, and biotic interactions"

### Sheet: Sheet1
Supplementary Table 4: Metrics for TRY database and GloBI
TRY database species and associated records
	Number of species	Number of trait records	Number of non-trait records
Before mapping	70748	1930453	18342136
After mapping to Wikidata identifiers	65672	1826877	17214311
GloBI database taxons and associated records
	Number of taxons	Number of interaction records
Before Mapping	1747254	20480925
After Mapping	609087	12872681
