## Supplementary Table 5 for "METRIN-KG: A knowledge graph integrating plant metabolites, traits, and biotic interactions"

### Sheet: Sheet1
Supplementary Table 5: Column descriptions of data retrieved from GloBI. Column names and descriptions obtained from https://github.com/globalbioticinteractions/template-dataset#data-format-and-dictionary.
Column name	Description	Column retained in KG (Y/N)
sourceOccurrenceId	globally unique id to reference the individual source organism, specimen. Inspired by http://rs.tdwg.org/dwc/terms/#occurrenceID .	N
sourceTaxonId	taxon classification id of source organism in some taxon name authority	Y (kept for mapping to Wikidata identifiers)
sourceTaxonName	scientific name of taxon classification of source organism	Y
sourceTaxonKingdomName	name of kingdom of taxon classification of source organism	N
sourceTaxonPhylumName	name of phylum of taxon classification of source organism	N
sourceTaxonClassName	name of class of taxon classification of source organism	N
sourceTaxonOrderName	name of order of taxon classification of source organism	N
sourceTaxonFamilyName	name of family of taxon classification of source organism	N
sourceTaxonGenusName	name of genus of taxon classification of source organism	N
sourceBodyPartId	identifier of description of source body part is interacted with	Y (where available, else mapped by aligning names)
sourceBodyPartName	human readable description of source body part (e.g., "blood", "fruit")	Y
sourceLifeStageId	identifier of description of source life stage	Y (where available, else mapped by aligning names)
sourceLifeStageName	human readable description of source life stage (e.g., "adult", "juvenile")	Y
sourcePhysiologicalStateId	identifier of description of source physiological state	N
sourcePhysiologicalStateName	human readable description of source physiological state (e.g., "dead", "rotten")	N
sourceSexId	identifier of source sex name	Y (where available, else mapped by aligning names)
sourceSexName	human readable description of source sex name	Y
interactionTypeId	id of interaction as described by the OBO Relations Ontology	Y
interactionTypeName	human readable description of interactions	Y
targetOccurrenceId	globally unique id to reference the individual target organism, specimen. Inspired by http://rs.tdwg.org/dwc/terms/#occurrenceID .	N
targetTaxonId	taxon classification id of target organism.	Y (kept for mapping to Wikidata identifiers)
targetTaxonName	scientific name of taxon classification of target organism of interaction	Y
targetTaxonKingdomName	name of kingdom of taxon classification of target organism of interaction	N
targetTaxonPhylumName	name of phylum of taxon classification of target organism of interaction	N
targetTaxonClassName	name of class of taxon classification of target organism of interaction	N
targetTaxonOrderName	name of order of taxon classification of target organism of interaction	N
targetTaxonFamilyName	name of family of taxon classification of target organism of interaction	N
targetTaxonGenusName	name of genus of taxon classification of target organism of interaction	N
targetBodyPartId	identifier of description of target body part is interacted with	Y (where available, else mapped by aligning names)
targetBodyPartName	human readable description of target body part (e.g., "blood")	Y
targetLifeStageId	identifier of description of target life stage	Y (where available, else mapped by aligning names)
targetLifeStageName	human readable description of target life stage (e.g., "adult", "juvenile")	Y
targetPhysiologicalStateId	identifier of description of target phyiological state	N
targetPhysiologicalStateName	human readable description of target physiological state (e.g., "dead", "rotten")	N
targetSexId	identifier of target sex name	Y (where available, else mapped by aligning names)
targetSexName	human readable description of target sex name	Y
localityId	reference to geo classification like geonames.org, gazetteer or other.	N
localityName	human readable description of locale	Y
decimalLatitude	latitude of geographic center of interaction observation location http://rs.tdwg.org/dwc/terms/index.htm#decimalLatitude	Y
decimalLongitude	longtide of geographic center of interaction observation location http://rs.tdwg.org/dwc/terms/index.htm#decimalLongitude	Y
eventDateTime	ISO 8601 formatted date time string	N
referenceDoi	Digital Object Id (DOI, http://doi.org) is commonly used to give papers, datasets or other digital object a permanent id	Y
sourceDoi	For source repository (not originally mentioned in the GloBI website, but present in the original tsv file). Digital Object Id (DOI, http://doi.org) is commonly used to give papers, datasets or other digital object a permanent id	Y
referenceUrl	some resolvable url that point to information related to species interaction record	N
referenceCitation	human readable reference	N
