## Supplementary Table 7 for "METRIN-KG: A knowledge graph integrating plant metabolites, traits, and biotic interactions"

### Sheet: trait_summary
Supplementary Table 7: Trait distribution for CS2
Trait	Total measurements	Unique species
Photosynthesis per leaf area at leaf temperature (Aarea)	16472	7
Leaf nitrogen content per dry mass (Nmass)	14841	5
SLA: undefined if petiole in- or excluded	14698	19
Seed dry mass	14210	5
Plant height vegetative	10541	5
Leaf carbon content per dry mass	8182	2
Leaf phosphorus content per dry mass (Pmass)	7258	128
Wood density; stem specific density; wood specific gravity (SSD)	6899	2
Leaf area: in case of compound leaves undefined if leaf or leaflet; undefined if petiole and rhachis in- or excluded	6001	3
SLA: petiole excluded	5931	105
Leaf area: in case of compound leaves leaf; petiole excluded	5860	1
Leaf area: in case of compound leaves leaf; petiole and rhachis included	5171	1
SLA: petiole included	3564	15
Plant height (unspecified if vegetative or reproductive)	2912	15
Leaf dark respiration per area at leaf temperature	2462	23
Plant height reproductive / generative	2122	232
SLA: undefined if petiole in- or excluded (1)	2058	188
Leaf area: in case of compound leaves leaflet; petiole excluded	1876	20
Plant height observed	1627	9
Leaf mitochondrial respiration in the light (non-photorespiratory CO2 evolution) per leaf area	1465	420
Plant height maximum	1397	1
Leaf area: in case of compound leaves leaf; undefined if petiole in- or excluded	1362	333
Leaf area: in case of compound leaves undefined if leaf or leaflet; undefined if petiole in- or excluded (1)	1356	156
Leaf area: in case of compound leaves leaflet; undefined if petiole in- or excluded	1149	401
Leaf area: in case of compound leaves leaflet; petiole included	1024	378
Seed mass	890	36
Xylem density (xylem tissue density)	426	3
Leaf lifespan (longevity, retention time, LL, LLS)	422	2
Maximum height max	414	2
Maximum height	344	2
Maximum height min	341	2
Maximum height extreme	213	2
Leaf area: in case of compond leaves leaflet; petiole excluded (1)	185	2
Wood density; stem specific density; wood specific gravity	164	2
Wood density at 12 - 15% humidity	163	2
Light-saturated rate of photosynthesis, at the growth CO2 concentration, on a projected area basis	156	485
Leaf senescent nitrogen (N) content per dry mass	140	1
Height at 20 Years	130	93
Vegetative plant height elongated	129	1
Wood density at 0% humidity	122	1
Leaf photosynthesis per area at saturating light at PAR 1200 micromol m-2 s-1 (Asat)	119	216
Leaf photosynthesis per area in shade at PAR 50 micromol m-2 s-1	119	1
Average tree height	119	7
Leaf area classified	116	21
Leaf photosynthesis at saturating light and ambient CO2 per leaf area (Asat)	116	2
Leaf photosynthesis at saturating light and saturating CO2 per leaf area (Amax)	98	5
Wood density of green volume	98	2
Leaf mitochondrial respiration in the light, calculated by fitting the Farquhar-von Caemmerer model to the A-Ci curve	94	770
Seed mass original value: mean	92	1
Leaf senescent phosphorus (P) content per dry mass	85	11
Rdarka_25C_FixedQ10	73	592
Rdarka_25C_varQ10	73	58
Rdarka_TWQ.T_FixedQ10	73	7
Rdarka_TWQ.T_varQ10	73	48
Leaf mass per area (LMA)	73	9
Leaf area dry (in case of compound leaves: leaf; petiole included)	68	9
Leaf area fresh (in case of compound leaves: leaf; petiole included)	68	3
Specific leaf area based on dry mass (SLA) lamina	68	1
Specific leaf area based on dry mass (SLA) whole leaf	68	7
Leaf lamina dry area	67	4
Leaf lamina fresh area	67	35
Leaf carbon concentration (NIRS based)	47	92
Leaf nitrogen concentration (NIRS based)	47	68
Leaf area: in case of compound leaves leaf; petiole included (1)	40	9
C amount at 13C measurement	38	213
N amount at 15 N measurement	38	145
Leaf senescent carbon content per dry mass	38	267
Leaf respiration per leaf area at 25C	37	196
Rd.Cc.area.25C	37	19
TPU.Cc.area.25C	37	2
Triose phosphat limited photosynthesis per leaf area at 25C	37	2
Leaf area, whole leaf, petiole excluded (max)	37	290
Leaf area, whole leaf, petiole excluded (min)	37	447
Leaf photosynthesis at saturating light and minimum CO2 per leaf area (Amin area)	36	3
TPU.Cc.area	36	15
Transition to TPU limited photosynthesis (?)	36	15
Triose phosphat limited photosynthesis per leaf area	36	1
Plant height generative (maximum)	36	1
Plant height generative (minimum)	34	820
Seed mass max	32	107
Seed mass min	32	10
Rd.Cc.area	32	3
Seed mass original value: max	31	13
Seed mass original value: min	31	288
Rdarka_MeasMonth.T_varQ10	30	1021
Leaf area: in case of compound leaves leaf; petiole included (2)	29	7
Leaf area: in case of compound leaves leaflet; petiole (rhachis) included (1)	28	7
Plant height vegetative max.	28	7
Plant height generative min.	25	7
Plant height vegetative min.	25	51
Plant height generative max.	24	51
Heartwood wood density	22	20
Wood density after drying at 100C	20	51
Wood density after drying at 60C	20	51
Leaf respiration (growing tissue), area basis, at the given temperature	19	11
Leaf mitochondrial respiration in the light, calculated by fitting the Blackman response	16	9
Plant height of aquatic plants	13	11
Leaf nitrogen content per dry mass (shaded leaves)	11	7
SLA disc: mid-vein, petiole and rhachis excluded; shade	11	11
SLA lamina: petiole and rhachis excluded; shade	11	363
SLA leaf; shade	11	276
SLA disc: mid-vein, petiole and rhachis excluded; sun	11	740
Plant height observed max	10	252
Leaf maintenance respiration at 15°C, on area basis, from exponential regression	8	1554
Flowering plant height, heighest leaf elongated	8	454
Flowering plant height, heighest leaf not elongated	8	32
Vegetative plant height, not elongated	8	32
SLA lamina: petiole and rhachis excluded; sun	7	31
Annual turnover of foliage (fraction of total leaf biomass lost per annum)	7	53
Stem specific density (whole stem, incl. bark)	5	31
Wood density (only wood)	5	1
Intercept of relationship between light-saturated photosynthetic rate (at the growth CO2 concentration) and leaf nitrogen content on a leaf area basis	5	1
Leaf retention time	4	5
Leaf respiration at 15°C, on area basis, from exponential regression	4	7
Wood density; stem specific density: max	3	7
Wood density; stem specific density: min	3	7
Leaf area: in case of compound leaves: Leaflet area	3	7
Internode density	3	7
Plant height observed min	3	9
Plant height from flora	3	5
Leaf area: leptophyll ()	2	5
Leaf area: macrophyll	2	20
Leaf area: megaphyll	2	20
Leaf area: mesophyll	2	47
Leaf area: microphyll	2	65
Leaf area: nanophyll	2	49
Leaf area: notophyll	2	3
Net photosynthesis at field capacity	2	3
Net photosynthesis at turgor loss point	2	89
Leaf carbon content per dry mass (old leaves)	1	639
Leaf nitrogen content per dry mass (old leaves)	1	5
