## Supplementary Table 8 for "METRIN-KG: A knowledge graph integrating plant metabolites, traits, and biotic interactions"

### Sheet: filtered_data_no_fungi
Supplementary Table 8: Filtered data without fungi species for CS4
parasiteName	intxn1Label	allelopathName	intxn2Label	agriCropName	intxn3Label
Fusarium graminearum	hasHost	Brachiaria brizantha	allelopathOf	Zea mays L.	hasHost
Fusarium graminearum	hasHost	Brachiaria ruziziensis	allelopathOf	Zea mays L.	hasHost
Fusarium heterosporum	hasHost	Brachiaria brizantha	allelopathOf	Zea mays L.	hasHost
Fusarium heterosporum	hasHost	Brachiaria decumbens	allelopathOf	Zea mays L.	hasHost
Bipolaris cynodontis	hasHost	Brachiaria brizantha	allelopathOf	Zea mays L.	hasHost
Fusarium acuminatum		Brachiaria brizantha	allelopathOf	Zea mays L.	hasHost
Bipolaris zeae	hasHost	Brachiaria decumbens	allelopathOf	Zea mays L.	hasHost
Bipolaris bicolor	hasHost	Brachiaria ruziziensis	allelopathOf	Zea mays L.	hasHost
Cladosporium oxysporum	hasHost	Brachiaria decumbens	allelopathOf	Zea mays L.	hasHost
Cochliobolus bicolor	hasHost	Brachiaria ruziziensis	allelopathOf	Zea mays L.	hasHost
Eudarluca caricis	hasHost	Brachiaria ruziziensis	allelopathOf	Zea mays L.	hasHost
Cochliobolus eragrostidis	hasHost	Brachiaria decumbens	allelopathOf	Zea mays L.	hasHost
Leptosphaeria michotii	hasHost	Brachiaria brizantha	allelopathOf	Zea mays L.	hasHost
Periconia byssoides	hasHost	Desmodium uncinatum	allelopathOf	Zea mays	hasHost
Periconia echinochloae	hasHost	Brachiaria brizantha	allelopathOf	Zea mays L.	hasHost
Corticium solani	hasHost	Brachiaria brizantha	allelopathOf	Zea mays L.	hasHost
Corticium solani	hasHost	Desmodium uncinatum	allelopathOf	Zea mays	hasHost
Phyllocnistis citrella	hasHost	Loranthus	allelopathOf	Citrus poonensis	hasHost
Phyllocnistis citrella	hasHost	Loranthus	allelopathOf	Citrus grandis	hasHost
Alternaria sp.	hasHost	Brachiaria brizantha	allelopathOf	Zea mays L.	hasHost
Alternaria sp.	hasHost	Brachiaria ruziziensis	allelopathOf	Zea mays L.	hasHost
Alternaria sp.	hasHost	Brachiaria decumbens	allelopathOf	Zea mays L.	hasHost
Euproctis fraterna	hasHost	Loranthus	allelopathOf	Citrus grandis	hasHost
Rhopalomyia solidaginis	hasHost	Eurosta solidaginis	allelopathOf	Solidago altissima	hasHost
fusarium oxysporum	hasHost	tylenchulus semipenetrans	allelopathOf	Citrus sinensis	hasHost
fusarium oxysporum	hasHost	tylenchulus semipenetrans	allelopathOf	Citrus limon	hasHost
Fusarium oxysporum	hasHost	Brachiaria brizantha	allelopathOf	Zea mays L.	hasHost
Thanatephorus cucumeris	hasHost	Desmodium uncinatum	allelopathOf	Zea mays	hasHost
Ascotis selenaria	hasHost	Loranthus	allelopathOf	Citrus grandis	hasHost
Phoma	hasHost	Cuscuta	allelopathOf	Salix	hasHost
Phoma	hasHost	Desmodium incanum	allelopathOf	Sorghum	hasHost
Trichothecium roseum	hasHost	Brachiaria decumbens	allelopathOf	Zea mays L.	hasHost
Sclerotinia sclerotiorum	hasHost	Brachiaria decumbens	allelopathOf	Zea mays L.	hasHost
Alternaria alternata	hasHost	Brachiaria brizantha	allelopathOf	Zea mays L.	hasHost
Alternaria alternata	hasHost	Brachiaria decumbens	allelopathOf	Zea mays L.	hasHost
Spodoptera frugiperda	hasHost	Brachiaria decumbens	allelopathOf	Zea mays L.	hasHost
Nigrospora sphaerica	hasHost	Brachiaria brizantha	allelopathOf	Zea mays L.	hasHost
Rhizoctonia solani	hasHost	Brachiaria brizantha	allelopathOf	Zea mays L.	hasHost
Rhizoctonia solani	hasHost	Desmodium uncinatum	allelopathOf	Zea mays	hasHost
Rhizoctonia solani	hasHost	Brachiaria decumbens	allelopathOf	Zea mays L.	hasHost
Ustilaginoidea virens	hasHost	Brachiaria brizantha	allelopathOf	Zea mays L.	hasHost
Ustilaginoidea virens	hasHost	Brachiaria decumbens	allelopathOf	Zea mays L.	hasHost
Omiodes indicata	hasHost	Desmodium intortum	allelopathOf	Zea mays	hasHost
Omiodes indicata	hasHost	Desmodium intortum	allelopathOf	Zea mays L.	hasHost
Colletotrichum gloeosporioides	hasHost	Brachiaria brizantha	allelopathOf	Zea mays L.	hasHost
Colletotrichum gloeosporioides	hasHost	Desmodium intortum	allelopathOf	Zea mays	hasHost
Colletotrichum gloeosporioides	hasHost	Desmodium intortum	allelopathOf	Zea mays L.	hasHost
Trichoderma viride	hasHost	Brachiaria brizantha	allelopathOf	Zea mays L.	hasHost
Pithomyces chartarum	hasHost	Brachiaria brizantha	allelopathOf	Zea mays L.	hasHost
Pithomyces chartarum	hasHost	Desmodium intortum	allelopathOf	Zea mays	hasHost
Pithomyces chartarum	hasHost	Desmodium intortum	allelopathOf	Zea mays L.	hasHost
Pithomyces chartarum	hasHost	Brachiaria decumbens	allelopathOf	Zea mays L.	hasHost
Archips micaceana	hasHost	Cuscuta	allelopathOf	Salix	hasHost
Cercospora apii	hasHost	Brachiaria brizantha	allelopathOf	Zea mays L.	hasHost
Cercospora fusimaculans	hasHost	Brachiaria brizantha	allelopathOf	Zea mays L.	hasHost
Cercospora fusimaculans	hasHost	Brachiaria ruziziensis	allelopathOf	Zea mays L.	hasHost
Cercospora fusimaculans	hasHost	Brachiaria decumbens	allelopathOf	Zea mays L.	hasHost
Cladosporium cladosporioides	hasHost	Desmodium uncinatum	allelopathOf	Zea mays	hasHost
Curvularia trifolii	hasHost	Brachiaria ruziziensis	allelopathOf	Zea mays L.	hasHost
Fusarium proliferatum	hasHost	Brachiaria brizantha	allelopathOf	Zea mays L.	hasHost
Leptosphaerulina trifolii	hasHost	Brachiaria brizantha	allelopathOf	Zea mays L.	hasHost
Myrothecium roridum	hasHost	Meloidogyne incognita	allelopathOf	Kenaf	hasHost
Olene mendosa	hasHost	Loranthus	allelopathOf	Citrus grandis	hasHost
Colletotrichum graminicola	hasHost	Brachiaria brizantha	allelopathOf	Zea mays L.	hasHost
Colletotrichum graminicola	hasHost	Brachiaria decumbens	allelopathOf	Zea mays L.	hasHost
Exserohilum rostratum	hasHost	Brachiaria ruziziensis	allelopathOf	Zea mays L.	hasHost
Phoma sorghina	hasHost	Brachiaria decumbens	allelopathOf	Zea mays L.	hasHost
